# Robust T cell activation requires an eIF3-driven burst in T cell receptor translation

**DOI:** 10.1101/2021.10.04.463005

**Authors:** Dasmanthie De Silva, Lucas Ferguson, Grant H. Chin, Benjamin E. Smith, Ryan A. Apathy, Theodore L. Roth, Franziska Blaeschke, Marek Kudla, Alexander Marson, Nicholas T. Ingolia, Jamie H. D. Cate

## Abstract

Activation of T cells requires a rapid surge in cellular protein synthesis. However, the role of translation initiation in the early induction of specific genes remains unclear. Here we show human translation initiation factor eIF3 interacts with select immune system related mRNAs including those encoding the T cell receptor (TCR) subunits TCRA and TCRB. Binding of eIF3 to the *TCRA* and *TCRB* mRNA 3’-untranslated regions (3’-UTRs) depends on CD28 coreceptor signaling and regulates a burst in TCR translation required for robust T cell activation. Use of the *TCRA* or *TCRB* 3’-UTRs to control expression of an anti-CD19 chimeric antigen receptor (CAR) improves the ability of CAR-T cells to kill tumor cells *in vitro*. These results identify a new mechanism of eIF3-mediated translation control that can aid T cell engineering for immunotherapy applications.
